# Partitioning covariance into causal and spurious components

**DOI:** 10.64898/2026.09.29.755348

**Authors:** Jonathan Henshaw

## Abstract

Statistical associations between two variables can arise via various causal mechanisms. For example, one variable may influence the other, or they may share common causes. Surprisingly little attention has been devoted to quantifying how such causal pathways contribute to the overall association between variables. Here, I present two methods for partitioning a covariance between variables *X* and *Z* into a causal component arising from the effect of *X* and *Z* and a spurious component arising via other pathways. Both methods rely on averaging causal decompositions over the distributions of the variables, but the decomposition and averaging are performed in different ways. The ‘gradient’ definition decomposes causal effects in the neighbourhood of naturally occurring values, making it relatively straightforward to estimate. It assumes that the cause variable *X* is normally distributed. In contrast, the ‘two-step’ definition decomposes large (‘step-wise’) changes in values and makes no distributional assumptions. I describe applications of these methods to analysing natural selection and illustrate them using the covariance between body size and the number of eggs carried by pregnant male dusky pipefish, *Syngnathus floridae*. I partition this total covariance into a causal component due to the effect of body size on egg number and a spurious component arising from variation in body size and egg number among collection sites.
