## Supplementary material for "Partitioning covariance into causal and spurious components": Data for worked example

ID	site	size	eggs
VA1-071	VA	120	268
VA1-090	VA	100	91
VA1-011	VA	120	201
VA1-017	VA	128	270
VA1-018	VA	137	238
VA1-022	VA	106	167
VA1-029	VA	113	205
VA1-042	VA	130	193
VA1-078	VA	137	448
VA1-082	VA	125	210
VA1-087	VA	125	203
VA1-088	VA	131	217
VA1-098	VA	131	210
VA1-016	VA	147	152
VA1-020	VA	138	275
VA1-026	VA	149	429
VA1-031	VA	125	221
VA1-033	VA	141	330
VA1-034	VA	139	309
VA1-040	VA	147	323
VA1-043	VA	141	379
VA1-056	VA	106	115
VA1-063	VA	136	201
VA1-070	VA	131	326
VA1-077	VA	142	323
VA1-085	VA	129	257
VA1-086	VA	139	254
VA1-012	VA	147	361
VA1-044	VA	152	322
VA1-058	VA	148	293
NC003	NC	120	318
NC008	NC	136	241
NC033	NC	138	152
NC045	NC	120	203
NC051	NC	138	368
NC054	NC	126	258
NC063	NC	120	133
NC066	NC	130	321
NC075	NC	129	175
NC082	NC	125	151
NC086	NC	144	210
NC089	NC	113	125
NC090	NC	105	65
NC091	NC	113	134
NC092	NC	143	340
NC093	NC	136	198
NC094	NC	120	318
NC096	NC	112	141
NC097	NC	120	78
NC098	NC	119	261
NC099	NC	118	200
NC100	NC	129	144
NC101	NC	104	19
NC102	NC	123	175
TB025	TB	125	170
TB027	TB	134	164
TB028	TB	131	161
TB029	TB	139	156
TB030	TB	142	332
TB033	TB	136	278
TB037	TB	135	106
TB042	TB	125	84
TB049	TB	139	119
TB052	TB	136	234
TB055	TB	138	284
TB066	TB	119	100
TB073	TB	126	124
TB085	TB	132	101
TB086	TB	149	147
TB087	TB	161	423
TB088	TB	118	163
TB092	TB	136	229
TB093	TB	134	152
TB096	TB	128	345
TB098	TB	132	206
TB102	TB	143	177
TB103	TB	146	206
TB111	TB	145	274
TB112	TB	144	150
TB113	TB	140	221
TB127	TB	165	229
TB128	TB	142	298
TB138	TB	148	264
TB143	TB	138	166
SJ1-028	SJ	143	242
SJ1-036	SJ	151	206
SJ1-041	SJ	179	521
SJ1-057	SJ	148	262
SJ1-058	SJ	159	330
SJ1-059	SJ	143	321
SJ1-060	SJ	167	294
SJ1-061	SJ	145	230
SJ1-062	SJ	139	251
SJ1-063	SJ	138	58
SJ1-065	SJ	142	210
SJ2-001	SJ	173	308
SJ2-008	SJ	157	285
SJ2-009	SJ	153	156
SJ2-012	SJ	166	168
SJ2-013	SJ	157	144
SJ2-034	SJ	141	239
SJ2-036	SJ	141	315
SJ2-040	SJ	160	369
SJ2-041	SJ	145	196
SJ2-049	SJ	149	431
SJ2-050	SJ	151	409
TXS1M1	TX1	130	138
TXS1M5	TX1	134	155
TXS1M7	TX1	174	472
TXS1M8	TX1	146	74
TXS2M20	TX1	130	74
TXS2M01	TX1	165	340
TXS2M04	TX1	187	300
TXS2M05	TX1	138	97
TXS2M06	TX1	149	259
TXS2M07	TX1	154	314
TXS2M08	TX1	182	451
TXS2M09	TX1	184	338
TXS2M10	TX1	184	319
TX3-001	TX3	192	535
TX3-006	TX3	128	339
TX3-012	TX3	136	493
TX3-013	TX3	129	349
TX3-014	TX3	138	414
TX3-023	TX3	122	246
TX3-024	TX3	149	539
TX3-027	TX3	141	369
TX3-029	TX3	150	390
TX3-031	TX3	126	326
TX3-043	TX3	126	258
TX3-044	TX3	136	498
TX3-046	TX3	155	481
TX3-048	TX3	132	251
TX3-056	TX3	156	225
TX3-057	TX3	168	339
TX3-058	TX3	178	492
TX3-059	TX3	170	199
TX3-060	TX3	151	115
TX3-061	TX3	170	437
TX3-062	TX3	124	607
TX3-063	TX3	158	122
TX3-064	TX3	182	510
TX3-065	TX3	180	340
TX3-067	TX3	168	173
TX3-068	TX3	157	208
